# Multi-level analysis of reproduction in the Antarctic midge, *Belgica antarctica*, identifies female and male accessory gland products that are altered by larval stress and impact progeny viability

**DOI:** 10.1101/796797

**Authors:** Geoffrey Finch, Sonya Nandyal, Carlie Perrieta, Benjamin Davies, Andrew J. Rosendale, Christopher J. Holmes, Josiah D. Gantz, Drew Spacht, Samuel T. Bailey, Xiaoting Chen, Kennan Oyen, Elise M. Didion, Souvik Chakraborty, Richard E. Lee, David L. Denlinger, Stephen F. Matter, Geoffrey M. Attardo, Matthew T. Weirauch, Joshua B. Benoit

**Affiliations:** Department of Biological Sciences, University of Cincinnati, Cincinnati, OH; Department of Biology, Mount St. Joseph University, Cincinnati, OH, USA; Department of Biology, Miami University, Oxford, OH; Department of Biology and Health Science, Hendrix College, Conway, AR; Departments of Entomology and Evolution, Ecology and Organismal Biology, The Ohio State University, Columbus, OH; Center for Autoimmune Genomics and Etiology, Cincinnati Children’s Hospital Medical Center, Cincinnati, OH 45229, USA; Department of Entomology and Nematology, University of California, Davis, Davis, CA 95616, USA; Divisions of Biomedical Informatics and Developmental Biology, Cincinnati Children’s Hospital Medical Center, Cincinnati, OH 45229, USA.; Department of Pediatrics, University of Cincinnati College of Medicine, Cincinnati, OH 45267, USA.

**Author notes:** Author for correspondence Joshua B. Benoit Department of Biological Sciences, University of Cincinnati, Cincinnati, OH.

**Keywords:** Antarctic midge, reproduction, stress biology, accessory glands, thermal buffering

## Abstract

The Antarctic midge, *Belgica antarctica*, is a wingless, non-biting midge endemic to Antarctica. Larval development requires at least two years, but adult life lasts only two weeks. The nonfeeding adults mate in swarms and females die shortly after oviposition. Eggs are suspended in a gel of unknown composition that is expressed from the female accessory gland. This project characterizes molecular mechanisms underlying reproduction in this midge by examining differential gene expression in whole males, females, and larvae, as well as in male and female accessory glands. Functional studies were used to assess the role of the gel encasing the eggs, as well as the impact of stress on reproductive biology. RNA-seq analyses revealed sex- and development-specific gene sets along with those associated with the accessory glands. Proteomic analyses were used to define the composition of the egg-containing gel, which is generated during multiple developmental stages and derived from both the accessory gland and other female organs. Functional studies indicate the gel provides a larval food source and thermal and dehydration buffer, all of which are critical for viability. Larval dehydration stress directly reduces production of storage proteins and key accessory gland components, a feature that impacts adult reproductive success. Modeling reveals that bouts of dehydration may significantly impact population growth. This work lays a foundation for further examination of reproduction in midges and provides new information related to general reproduction in dipterans. A key aspect is that reproduction and stress dynamics, currently understudied in polar organisms, are likely to prove critical for determining how climate change will alter survivability.
