## Supplemental Table 2 for "Multi-level analysis of reproduction in the Antarctic midge, *Belgica antarctica*, identifies female and male accessory gland products that are altered by larval stress and impact progeny viability"

### Sheet: Table S2
Query	Number of HSPs	Lowest E-value	Accession (E-value)	Description (E-value)	TPM - Female accessory gland	TPM - Female accessory gland
run2034_lane12_read1_indexD711-D508=FeAG1_trimmed_contig_10498	0		not available	not available	216.232	0.794061
run2034_lane12_read1_indexD711-D508=FeAG1_trimmed_contig_10664	1334	4.11e-49	CP039348	Vigna unguiculata cultivar Xiabao 2 chromosome Vu02	6.01631	6.11489
run2034_lane12_read1_indexD711-D508=FeAG1_trimmed_contig_10825	0		not available	not available	33.3834	0.0241959
run2034_lane12_read1_indexD711-D508=FeAG1_trimmed_contig_10973	3905	1.65e-83	AC093616	Homo sapiens BAC clone RP13-511M20 from 2, complete sequence	24.6909	0
run2034_lane12_read1_indexD711-D508=FeAG1_trimmed_contig_11133	0		not available	not available	18.5341	0.0636968
run2034_lane12_read1_indexD711-D508=FeAG1_trimmed_contig_1114	0		not available	not available	0.963125	0.841574
run2034_lane12_read1_indexD711-D508=FeAG1_trimmed_contig_11481	1177	1.82e-24	DQ097205	Macrobdella diplotertia isolate MDPLMO1 28S large subunit ribosomal RNA gene, partial sequence	9.60984	6.24964
run2034_lane12_read1_indexD711-D508=FeAG1_trimmed_contig_12261	816	1.5e-26	CP011131	Lysobacter gummosus strain 3.2.11, complete genome	0.76796	18.8413
run2034_lane12_read1_indexD711-D508=FeAG1_trimmed_contig_12431	0		not available	not available	6.49796	0.588327
run2034_lane12_read1_indexD711-D508=FeAG1_trimmed_contig_12805	0		not available	not available	13.7546	0
run2034_lane12_read1_indexD711-D508=FeAG1_trimmed_contig_12913	1448	6.14e-41	LT854279	Zymoseptoria tritici ST99CH_3D1 genome assembly, chromosome: ZT3D1_chr_7	3.86627	9.51705
run2034_lane12_read1_indexD711-D508=FeAG1_trimmed_contig_13006	0		not available	not available	4.64372	2.26662
run2034_lane12_read1_indexD711-D508=FeAG1_trimmed_contig_13044	2070	3.29e-45	FO203510	Mycobacterium canettii CIPT 140070017 complete genome	3.01883	6.49668
run2034_lane12_read1_indexD711-D508=FeAG1_trimmed_contig_15638	0		not available	not available	0.252363	11.0161
run2034_lane12_read1_indexD711-D508=FeAG1_trimmed_contig_15639	1961	7.43e-77	CP011131	Lysobacter gummosus strain 3.2.11, complete genome	0.796363	19.4984
run2034_lane12_read1_indexD711-D508=FeAG1_trimmed_contig_15942	0		not available	not available	1.8823	21.0746
run2034_lane12_read1_indexD711-D508=FeAG1_trimmed_contig_16108	1735	1.11e-35	CP011131	Lysobacter gummosus strain 3.2.11, complete genome	1.38158	27.0617
run2034_lane12_read1_indexD711-D508=FeAG1_trimmed_contig_16969	932	1.67e-17	FO203509	Mycobacterium canettii CIPT 140070010 complete genome	3.76672	2.47254
run2034_lane12_read1_indexD711-D508=FeAG1_trimmed_contig_17170	0		not available	not available	1.51936	26.0415
run2034_lane12_read1_indexD711-D508=FeAG1_trimmed_contig_17812	203	8.62e-10	CP039348	Vigna unguiculata cultivar Xiabao 2 chromosome Vu02	0.0556376	2.22781
run2034_lane12_read1_indexD711-D508=FeAG1_trimmed_contig_18	5458	2.72e-109	AE014298	Drosophila melanogaster chromosome X	981.35	1272.66
run2034_lane12_read1_indexD711-D508=FeAG1_trimmed_contig_18060	0		not available	not available	0.300579	5.19569
run2034_lane12_read1_indexD711-D508=FeAG1_trimmed_contig_18372	1122	4.81e-27	FO203509	Mycobacterium canettii CIPT 140070010 complete genome	1.80347	6.03189
run2034_lane12_read1_indexD711-D508=FeAG1_trimmed_contig_18714	692	4.52e-24	CP011131	Lysobacter gummosus strain 3.2.11, complete genome	1.02224	10.3635
run2034_lane12_read1_indexD711-D508=FeAG1_trimmed_contig_19325	1666	6.66e-57	CP011131	Lysobacter gummosus strain 3.2.11, complete genome	0.628532	14.5581
run2034_lane12_read1_indexD711-D508=FeAG1_trimmed_contig_20174	1245	1.4e-46	CP039355	Vigna unguiculata cultivar Xiabao 2 chromosome Vu09	0.231019	11.0882
run2034_lane12_read1_indexD711-D508=FeAG1_trimmed_contig_20396	869	6.4e-31	CP000270	Paraburkholderia xenovorans LB400 chromosome 1, complete sequence	2.56077	9.17509
run2034_lane12_read1_indexD711-D508=FeAG1_trimmed_contig_20508	722	3.64e-77	DQ355175	Uncultured Pseudomonas sp. clone PW6 16S ribosomal RNA gene, partial sequence	2.54754	15.0084
run2034_lane12_read1_indexD711-D508=FeAG1_trimmed_contig_20581	0		not available	not available	0.480926	6.70836
run2034_lane12_read1_indexD711-D508=FeAG1_trimmed_contig_20637	718	6.87e-25	CP011131	Lysobacter gummosus strain 3.2.11, complete genome	0.608579	8.32252
run2034_lane12_read1_indexD711-D508=FeAG1_trimmed_contig_20862	1053	4.58e-21	LT854279	Zymoseptoria tritici ST99CH_3D1 genome assembly, chromosome: ZT3D1_chr_7	2.4435	9.06581
run2034_lane12_read1_indexD711-D508=FeAG1_trimmed_contig_21063	0		not available	not available	0.156492	11.351
run2034_lane12_read1_indexD711-D508=FeAG1_trimmed_contig_21128	779	4.75e-36	CP000270	Paraburkholderia xenovorans LB400 chromosome 1, complete sequence	0.988369	4.25763
run2034_lane12_read1_indexD711-D508=FeAG1_trimmed_contig_21247	0		not available	not available	0.573196	11.9775
run2034_lane12_read1_indexD711-D508=FeAG1_trimmed_contig_21367	507	1.37e-05	CP039348	Vigna unguiculata cultivar Xiabao 2 chromosome Vu02	1.43927	2.18475
run2034_lane12_read1_indexD711-D508=FeAG1_trimmed_contig_21412	355	4.48e-17	CP039348	Vigna unguiculata cultivar Xiabao 2 chromosome Vu02	0.209766	2.75387
run2034_lane12_read1_indexD711-D508=FeAG1_trimmed_contig_3054	0		not available	not available	50.7505	61.6585
run2034_lane12_read1_indexD711-D508=FeAG1_trimmed_contig_54	8850	1.43e-141	AY962439	Placobdella multilineata 18S small subunit ribosomal RNA gene, partial sequence	961.844	1253.33
run2034_lane12_read1_indexD711-D508=FeAG1_trimmed_contig_5426	101	0.0063	AE014298	Drosophila melanogaster chromosome X	22.4097	0.30039
run2034_lane12_read1_indexD711-D508=FeAG1_trimmed_contig_638	5143	2.87e-139	AE014298	Drosophila melanogaster chromosome X	757.573	1086.72
run2034_lane12_read1_indexD711-D508=FeAG1_trimmed_contig_7708	0		not available	not available	1.43043	4.00863
run2034_lane12_read1_indexD711-D508=FeAG1_trimmed_contig_8127	0		not available	not available	49.8835	39.071
run2034_lane12_read1_indexD711-D508=FeAG1_trimmed_contig_8790	0		not available	not available	3.20097	7.98443
run2034_lane12_read1_indexD711-D508=FeAG1_trimmed_contig_9681	724	1.72e-33	KU878870	Rhizobacter sp. E-JK-95 16S ribosomal RNA gene, partial sequence	4.08844	24.9202
run2034_lane12_read1_indexD711-D508=FeAG1_trimmed_contig_9952	0		not available		6.84385	9.04766
run2034_lane12_read1_indexD711-D508=FeAG1_trimmed_contig_9954	0		not available		2.26056	2.29761
run2034_lane12_read1_indexD711-D508=FeAG1_trimmed_contig_9959	0		not available		4.81667	4.27262
run2034_lane12_read1_indexD711-D508=FeAG1_trimmed_contig_9960	0		not available		3.43782	4.43679
run2034_lane12_read1_indexD711-D508=FeAG1_trimmed_contig_9964	0		not available		13.2492	27.0502
run2034_lane12_read1_indexD711-D508=FeAG1_trimmed_contig_9965	0		not available		4.31614	16.7754
run2034_lane12_read1_indexD711-D508=FeAG1_trimmed_contig_9967	0		not available		11.6627	4.12223
run2034_lane12_read1_indexD711-D508=FeAG1_trimmed_contig_9969	231	0.03	AP014957		30.1014	0.074179
run2034_lane12_read1_indexD711-D508=FeAG1_trimmed_contig_9970	0		not available		0.0673688	14.3233
run2034_lane12_read1_indexD711-D508=FeAG1_trimmed_contig_9972	0		not available		4.25954	3.50183
run2034_lane12_read1_indexD711-D508=FeAG1_trimmed_contig_9977	0		not available		2.83641	4.62257
run2034_lane12_read1_indexD711-D508=FeAG1_trimmed_contig_9982	0		not available		4.1997	2.4856
run2034_lane12_read1_indexD711-D508=FeAG1_trimmed_contig_9984	0		not available		2.55249	5.65479
run2034_lane12_read1_indexD711-D508=FeAG1_trimmed_contig_9985	0		not available		6.63335	7.64126
run2034_lane12_read1_indexD711-D508=FeAG1_trimmed_contig_9987	0		not available		4.82064	3.82784
run2034_lane12_read1_indexD711-D508=FeAG1_trimmed_contig_9988	0		not available		4.0731	3.29064
run2034_lane12_read1_indexD711-D508=FeAG1_trimmed_contig_9989	0		not available		2.98547	4.19286
run2034_lane12_read1_indexD711-D508=FeAG1_trimmed_contig_9991	0		not available		18.4468	25.0316
run2034_lane12_read1_indexD711-D508=FeAG1_trimmed_contig_9992	0		not available		13.4613	23.3973
run2034_lane12_read1_indexD711-D508=FeAG1_trimmed_contig_9993	0		not available		9.20778	13.4442
run2034_lane12_read1_indexD711-D508=FeAG1_trimmed_contig_9996	0		not available		2.73253	0.825092
run2034_lane12_read1_indexD711-D508=FeAG1_trimmed_contig_9999	21	0.07	AE013599		11.6606	16.2878
