## Supplemental Table 6 for "Multi-level analysis of reproduction in the Antarctic midge, *Belgica antarctica*, identifies female and male accessory gland products that are altered by larval stress and impact progeny viability"

### Sheet: FeAG enriched
Feature ID	Accession	Female -1 TPM	Female -2 TPM	Female -3 TPM	Male -1 TPM	Male -2 TPM	Male -3 TPM	Male accessory gland-1 TPM	Male accessory gland-2 TPM	Female accessory gland-1 TPM	Female accessory gland-2 TPM	Larva-1 TPM	Larva-2 TPM	Larva-3 TPM	Female Post-Birth-1 TPM	Female Post-Birth-2 TPM	Female Post-Birth-3 TPM
IU25_13311-mRNA-1	FBpp0308426	23.4599	33.3441	33.6481	0	0.892724	0	0.0847603	0.0374568	84.3535	89.4119	0	0	3.03395	1.91717	6.27731	1.59416
IU25_12196-mRNA-1	AGAP003507-PA_charged_multivesicular_body_protein_3_protein_coding2R:38774943-38775688:-1	151.969	138.549	129.205	28.802	12.4955	31.5016	7.62843	11.7614	600.713	800.388	20.6872	16.3141	24.5588	256.696	247.596	227.396
IU25_12151-mRNA-1	AGAP013764-PA_hypothetical_proteinprotein_coding3R:2828729-2835401:-1	23.7157	30.795	44.8809	0.764656	5.89974	0.240013	1.75171	1.68555	1323.39	1089.94	0.491689	0.670149	1.67087	89.9702	170.759	104.93
IU25_12040-mRNA-1	FBpp0082794	21.7037	17.7279	25.128	0.169923	2.55773	0.0600031	0.960617	0.749135	1287.88	1639.83	0	1.10096	0	100.652	97.8148	54.3724
IU25_11376-mRNA-1	AGAP007349-PA_hypothetical_proteinprotein_coding2L:45992090-45998069:-1	13.4588	16.2263	23.784	0.424809	4.50547	0.0600031	0.169521	0.0374568	208.911	310.905	0.530102	2.16751	1.80141	22.6637	31.9428	15.657
IU25_11375-mRNA-1	AGAP008778-PA_Lachesin,_protein_coding3R:17601493-17645346:-1	13.346	17.3654	24.6201	0.169923	1.0147	0.720038	0.649829	0.299654	681.97	620.762	0.210475	0.307358	0.255443	32.1811	69.1299	24.4249
IU25_11264-mRNA-1	AGAP004186-PA_hypothetical_proteinprotein_coding2R:51410702-51433435:-1	69.0038	62.5715	57.8062	1.18946	1.94539	0.780041	2.88185	4.23261	578.239	749.141	1.92267	1.24786	2.33346	131.121	114.342	114.666
IU25_09941-mRNA-1	AGAP013492-PA_Glucose_dehydrogenase_(acceptor)protein_coding2R:43193344-43195188:-1	159.988	191.185	210.239	29.9065	37.2591	24.8413	32.3502	31.3138	1246.02	1386.47	48.718	52.238	55.7155	167.136	201.986	131.462
IU25_09234-mRNA-1	FBpp0111715	14.7241	20.5176	22.397	0.424809	3.34095	0.120006	0.367295	0.149827	442.594	364.589	0.822462	0	0.582273	9.31198	24.3941	8.71097
IU25_08945-mRNA-1	AGAP013155-PA_Protease_m1_zinc_metalloproteaseprotein_coding2R:11830120-11833093:1	31.0896	25.5795	30.9261	0.424809	1.0265	0.540028	0.395548	0.224741	248.216	210.571	0.762614	0	1.49512	11.8454	22.3282	14.1767
IU25_08630-mRNA-1	AGAP002257-PA_tetraspanin_14protein_coding2R:18229188-18230021:-1	48.7367	40.8069	34.8617	6.03228	3.98889	6.54034	6.1875	7.75355	87.9994	108.232	12.8518	11.4621	6.96137	42.3832	29.3206	42.0176
IU25_08119-mRNA-1	AGAP001745-PA_26S_proteasome_regulatory_subunit_RPN2protein_coding2R:9240500-9243622:-1	10.2259	14.1259	18.4077	0	2.85983	0.180009	0.282534	0.0749135	229.987	218.562	1.10459	0	1.34058	13.2148	26.7779	12.0132
IU25_06970-mRNA-1	AGAP005118-PA_28S_ribosomal_protein_S17,_mitochondrialprotein_coding2L:10244744-10245281:1	71.4151	109.611	73.6374	1.01954	2.44099	1.56008	0.536815	0.412024	706.342	580.961	0.600913	0.767828	1.27627	5.3407	19.2292	18.2759
IU25_04010-mRNA-1	AGAP011313-PA_hypothetical_proteinprotein_coding3L:20874877-20878757:1	35.4717	41.3651	52.4775	0.169923	1.09937	0.0600031	0.565069	0.449481	1004.3	1222.64	0.0628269	0.642226	0.53375	4.79293	47.358	3.87154
IU25_03818-mRNA-1	FBpp0087733	22.7554	28.375	28.2448	1.61427	4.33467	0.240013	0.762843	0.936419	418.272	307.172	0.0753923	0	0.6405	9.10657	30.1152	9.56498
IU25_03605-mRNA-1	AGAP006487-PA_Trypsin-alphaprotein_coding2L:32884885-32885730:1	60.6382	57.6752	70.3131	1.69923	6.28082	1.32007	1.2149	1.94775	331.271	387.297	5.9194	8.70633	3.61789	80.1789	89.3921	69.8585
IU25_03604-mRNA-1	FBpp0075463	51.9802	38.3656	45.8505	7.22175	4.37973	7.20038	9.09761	11.9862	195.027	241.856	7.44155	7.08793	8.09976	411.713	365.673	316.669
IU25_03197-mRNA-1	FBpp0297444	147.397	139.074	231.957	0.594732	14.1889	0.180009	18.9298	15.2449	29019.6	29342.7	0.126369	0	0.715717	2469.46	2026.86	1725.85
IU25_02370-mRNA-1	AGAP004159-PB_malate_dehydrogenase_(oxaloacetate-decarboxylating)(NADP+)_protein_coding2R:50948265-50952404:-1	61.4578	66.7865	79.466	3.82328	10.8402	3.7802	3.98374	4.64464	588.327	815.721	7.14243	4.17206	5.63448	135.161	172.269	95.3082
IU25_00370-mRNA-1	AGAP005312-PA_hypothetical_proteinprotein_coding2L:14012647-14013361:-1	154.808	144.459	184.843	1.52931	9.7233	1.32007	6.131	5.39377	6945.81	5009.29	3.5007	0.66268	6.05823	252.382	530.473	198.758
