## Supplemental Table 7 for "Multi-level analysis of reproduction in the Antarctic midge, *Belgica antarctica*, identifies female and male accessory gland products that are altered by larval stress and impact progeny viability"

### Sheet: MAG enriched
Feature ID	Accession	Female -1 TPM	Female -2 TPM	Female -3 TPM	Male -1 TPM	Male -2 TPM	Male -3 TPM	Male accessory gland-1 TPM	Male accessory gland-2 TPM	Female accessory gland-1 TPM	Female accessory gland-2 TPM	Larva-1 TPM	Larva-2 TPM	Larva-3 TPM	Female Post-Birth-1 TPM	Female Post-Birth-2 TPM	Female Post-Birth-3 TPM
IU25_12518-mRNA-1	AGAP011696-PA_Duplex-specific_nucleaseprotein_coding3L:31521612-31522862:1	0.060235	0.0653133	0.0507392	863.041	737.582	792.701	10027	9813.11	23.573	0	0.271412	0	1.1529	0	0	0
IU25_12390-mRNA-1	FBpp0304812	40.329	40.7017	38.1524	1251.91	610.405	1145.34	16807.1	14934.4	69.7203	21.8439	0	0.893053	0.371105	45.259	101.391	44.5227
IU25_11507-mRNA-1	AGAP003440-PA_hypothetical_proteinprotein_coding2R:37764168-37765233:1	1.1997	2.52039	3.28437	513.679	542.002	513.927	4109.63	3974.61	22.1247	5.67695	0.929109	0	0.717573	2.87576	4.29082	2.27738
IU25_10894-mRNA-1	AGAP004991-PA_20S_proteasome_subunit_beta_6_protein_coding2L:7587895-7588688:-1	0.0355718	0.0385708	0.149821	43.3305	36.0604	56.943	186.925	233.843	0.399543	0	0.120212	0.409609	0	0	0.317839	0.227738
IU25_10303-mRNA-1	AGAP000225-PA_netrin_1_protein_codingX:4180964-4238447:-1	0.106926	0	0.180139	289.72	402.415	260.234	8850.31	6258.35	18.5788	0	0.120449	0	1.02328	0	0	0
IU25_09632-mRNA-1	FBpp0078761	0	0.385455	0.299445	87.7655	56.8914	71.7637	711.167	899.112	3.04652	0	0	0	0.567	0	0	0
IU25_09426-mRNA-1	AGAP004572-PB_hypothetical_proteinprotein_coding2R:57685982-57694743:1	20.0643	22.9226	27.1379	157.179	115.272	184.99	837.573	1014.18	2.34732	0.956442	23.8139	25.1447	32.1035	25.8818	62.058	30.6307
IU25_09274-mRNA-1	AGAP004837-PA_hypothetical_proteinprotein_coding2L:4352840-4361922:-1	0.0522269	0.05663	0	62.107	41.473	55.3829	605.5	609.758	1.3984	0	0	0	0.499812	0	0.0794597	0
IU25_08660-mRNA-1	AGAP010684-PA_hypothetical_proteinprotein_coding3L:8354043-8355630:-1	2.67879	2.46155	1.56807	19.0314	13.7441	17.5809	138.583	193.464	0.649257	0.555353	0.869474	1.04564	1.73804	0.958587	1.58919	1.19562
IU25_08641-mRNA-1	FBpp0089372	0	0.0558233	0.0433669	6531.86	4996.54	5933.53	69909.9	67959.4	170.255	0.0617059	0.115988	0	0	0	0	0
IU25_08528-mRNA-1	FBpp0075602	1.56106	2.30819	3.70582	50.6372	47.7549	54.8429	275.669	366.739	12.7854	15.8276	5.91494	4.90244	6.79064	4.79293	9.69408	3.92847
IU25_08514-mRNA-1	AGAP003343-PA_cytochrome_P450protein_coding2R:36314469-36316210:1	1.74513	1.83121	2.32357	763.466	547.532	663.335	5462.72	6727.46	16.5311	2.37568	1.58535	0	2.15495	0.616234	0.953516	0.227738
IU25_08072-mRNA-1	AGAP007107-PA_DnaJ_homolog_subfamily_B_member_4_protein_coding2L:42820288-42821343:1	1.60182	0.814154	1.85529	11.3849	8.66882	10.5005	53.3142	50.0797	2.59703	0.83303	0.112775	0	0.958089	3.76588	7.78705	4.55475
IU25_06388-mRNA-1	AGAP000327-PA_tyrosine_aminotransferase_protein_codingX:5752143-5754950:-1	1.64277	3.07674	1.84506	240.442	172.001	226.992	2980.37	2823.53	26.1701	14.0998	0.168231	0	0	1.91717	4.9265	1.76497
IU25_04442-mRNA-1	AGAP001030-PA_hypothetical_proteinprotein_codingX:19774123-19775729:1	1.87933	2.03777	3.40968	6875.53	4962.6	6768.23	74811.8	82277.8	192.53	0	1.35706	2.21953	3.68928	5.81999	8.89948	3.52993
IU25_04345-mRNA-1	AGAP001764-PA_Pancreatic_triacylglycerol_lipaseprotein_coding2R:9529955-9531048:1	0.278866	1.02808	0.704712	656.329	539.478	542.488	19083.1	20297.4	51.8407	0.123412	0.879577	0.642226	2.66875	1.09553	0.874056	0.854016
IU25_03849-mRNA-1	AGAP008384-PA_hypothetical_proteinprotein_coding3R:10219813-10235201:1	0.0714249	0.0774466	0.12033	1499.83	1475.57	1346.17	12983.8	11713.6	30.4152	0	0.160916	0	2.05061	0	0.158919	0
IU25_03188-mRNA-1	AGAP003319-PA_hypothetical_proteinprotein_coding2R:35905272-35906560:-1	0.117341	0.318084	0.543635	32.6253	26.5165	32.5217	686.954	769.437	2.54709	0	0.660907	0.675589	3.36886	0	0	0.0569344
IU25_02782-mRNA-1	AGAP000535-PA_hypothetical_proteinprotein_codingX:9591119-9594691:-1	0.0623121	0.202696	0.157467	458.199	477.357	493.466	4561.86	4292.39	10.1883	0.740471	0.0701929	0	0	0.342352	0.476758	0.170803
IU25_02707-mRNA-1	AGAP013155-PA_Protease_m1_zinc_metalloproteaseprotein_coding2R:11830120-11833093:1	0.0596386	0.0646666	0	48.0034	50.5494	51.7827	431.797	395.806	1.49829	0	0.268725	0.686737	0	0	0.0794597	0
IU25_01011-mRNA-1	FBpp0309092	0.158513	0.0859385	0.267049	324.554	309.441	273.194	2931.04	3536.25	8.69006	0	0.0892804	0	0.758487	0	0	0
IU25_00447-mRNA-1	AGAP011150-PA_molecular_chaperone_GrpE_protein_coding3L:17985125-17985927:-1	0	0	0.0551513	356.839	380.165	376.94	2345.94	3155.77	6.992	0	0.147507	0	0	0	0	0
IU25_00444-mRNA-1	AGAP006804-PA_Ribosome-recycling_factor,_mitochondrial_precursorprotein_coding2L:38672820-38673641:1	0.284895	0.176522	0.239983	714.698	429.144	666.335	5875.84	8068.97	17.7297	0	0.0916934	0	0.389493	0.0684705	0.0794597	0
IU25_00147-mRNA-1	AGAP000336-PA_transcription_initiation_factor_TFIID_TATA-box-binding_protein_protein_codingX:5869340-5873103:-1	0.558162	0.453915	0.587713	102.889	89.786	87.1246	1060.55	1111.64	2.69692	0.154265	1.02173	0	1.33541	0.205411	0.715137	0.341606
IU25_00030-mRNA-1	FBpp0310627	0.0629634	0.40963	0.21215	526.593	498.658	479.365	4763.28	4638.64	13.984	0.462794	0.141853	0	0	0.0684705	0.317839	0
