## Supplemental Table 13 for "Multi-level analysis of reproduction in the Antarctic midge, *Belgica antarctica*, identifies female and male accessory gland products that are altered by larval stress and impact progeny viability"

### Sheet: Female vs. Larvae subexperi...
Feature ID	Accession ID	Female -1 TPM	Female -2 TPM	Female -3 TPM	Male -1 TPM	Male -2 TPM	Male -3 TPM	Male accessory gland-1 TPM	Male accessory gland-2 TPM	Female accessory gland-1 TPM	Female accessory gland-2 TPM	Larva-1 TPM	Larva-2 TPM	Larva-3 TPM	Female Post-Birth-1 TPM	Female Post-Birth-2 TPM	Female Post-Birth-3 TPM
IU25_12986-mRNA-1	AGAP009546-PA_endoplasmic_reticulum_lectin_1_protein_coding3R:35939518-35941543:-1	24.5832	13.676	29.9027	2.54885	3.68734	3.00016	0	0.524395	120.697	147.831	1.23995	0	0	39.5075	31.3866	88.3622
IU25_12944-mRNA-1	No BLAST hit	17344.1	14265.5	15188.3	3.31351	1.35459	1.74009	207.663	206.087	21452.1	21819.8	656.951	660.712	689.066	1956.82	495.59	2063.53
IU25_12621-mRNA-1	AGAP006083-PA_frazzled_proteinprotein_coding2L:26149370-26156793:-1	85.8017	72.3812	131.139	8.75106	0.748313	4.86025	3.36216	4.04533	44763.7	38080.2	1.29179	0.694995	1.15521	2241.31	1983.79	3324.51
IU25_12146-mRNA-1	AGAP002507-PA_peroxisomal_biogenesis_factor_3protein_coding2R:22112658-22113797:1	7.85674	7.95118	6.79465	1236.62	1053.2	1247.53	2.34504	1.91029	0.123412	0	17.2878	10.2533	17.0429	3.62893	7.31029	4.95329
IU25_12056-mRNA-1	No BLAST hit	3066.27	2789.95	2545.85	0.424809	1.44697	0.780041	404.307	487.724	0	0.0998858	1832.9	1772.83	1847.28	2973.4	1549.15	3624.84
IU25_11795-mRNA-1	AGAP001923-PA_solute_carrier_family_38_(sodium-coupled_neutral_amino_acid_transporter)protein_coding2R:12104541-12107273:1	616.1	644.396	844.131	0.424809	25.1324	0.420022	738.856	852.253	0	0	1432.96	1592.2	1674.57	1735.18	2300.83	1368.48
IU25_11197-mRNA-1	No BLAST hit	2420.3	2217.74	2402.3	0.0849617	0.0911923	0.0600031	265.441	335.013	337.717	342.259	1867.16	1768.52	1862.58	3003.05	1942.31	3894.48
IU25_09646-mRNA-1	No BLAST hit	1807.58	1700.26	1553.79	366.015	582.77	388.4	749.31	991.518	19.2214	14.7331	684.11	665.64	641.282	1396.8	1134.37	1227.16
IU25_08167-mRNA-1	No BLAST hit	330.392	300.929	285.969	95.8368	4.88454	59.4631	58.5976	97.1254	364.682	304.801	162.803	147.486	155.642	277.853	96.9408	350.261
IU25_06524-mRNA-1	AGAP006436-PA_mediator_of_RNA_polymerase_II_transcription_subunit_13_protein_coding2L:31840397-31873650:1	202.4	233.252	349.613	3.22855	1.13922	2.76014	247.754	317.558	15.1797	1.09874	49.2336	47.3429	51.0558	1813.3	2584.9	1542.58
IU25_05805-mRNA-1	No BLAST hit	6175.65	5917.89	5333.96	1832.88	1004.05	1611.02	0.536815	0.412024	0.493647	8.29052	26.8035	28.058	32.396	11660.2	1907.35	15943.3
IU25_05505-mRNA-1	AGAP002414-PA_carboxypeptidase_D_protein_coding2R:21033576-21044645:-1	512.056	432.893	467.662	6.54205	1.62878	4.50024	102.419	146.793	5.15244	1.748	460.316	395.326	452.181	1194.74	933.333	1268.1
IU25_03947-mRNA-1	FBpp0070468	2.39306	2.8353	3.89394	1532.96	894.049	1548.86	1.77997	1.76047	810.847	541.581	13990.2	15923.2	15264.8	11.5715	22.0103	9.62192
IU25_03809-mRNA-1	FBpp0303344	1.32996	0.9573	2.10712	46.2192	14.3429	40.2621	2.59932	2.39723	77.3792	6.34275	931.623	746.304	812.248	40.8769	41.2396	45.6045
IU25_03496-mRNA-1	AGAP007197-PA_Niemann-Pick_Type_C-2protein_coding2L:44192386-44192868:-1	1752.8	1580.3	1445.26	1500.34	1172.76	1499.9	0.423802	1.08625	26227.3	45933	36.8024	39.2736	31.4948	1187	208.661	1560.63
IU25_03073-mRNA-1	FBpp0081336	2144.42	2113.27	2022.85	662.192	298.093	511.467	221.055	239.124	50.8457	53.8884	3067.69	3087.48	3174.63	1446.1	1118.87	1442.55
IU25_02866-mRNA-1	AGAP004607-PB_hypothetical_proteinprotein_coding2R:58339569-58341067:-1	477.572	225.195	205.635	557.264	90.3042	594.691	2.4298	4.30753	1333.56	1295.72	38.2145	36.6069	29.2228	544.477	88.4386	594.452
IU25_02246-mRNA-1	AGAP000203-PA_inositol-1,4,5-trisphosphate_5-phosphataseprotein_codingX:3364642-3371951:-1	952.896	926.204	947.888	47.6635	129.297	37.3219	501.131	641.821	1225.54	824.207	1365.46	1180.37	1391.37	651.291	500.675	832.552
IU25_02077-mRNA-1	AGAP000942-PB_Uncharacterized_Nudix_hydrolase_NudLprotein_codingX:18252956-18253699:1	1.34854	1.90091	2.10151	38.4027	22.1285	25.2013	0.113014	0.0374568	1472.89	1276.34	0.075955	0	0	2.94423	4.9265	7.68615
IU25_02075-mRNA-1	AGAP002047-PA_Atlastinprotein_coding2R:14526358-14529840:1	0.582919	2.31757	2.34601	313.764	461.771	317.897	0	0.0374568	930.186	846.981	0.145921	0	0	0.890116	3.81406	2.44818
IU25_02074-mRNA-1	AGAP001393-PA_SAGA-associated_factor_11_homolog_protein_coding2R:4152445-4153075:-1	5.30981	6.59323	7.57482	3.73832	6.5221	1.74009	0	0	0	0.149829	0.0964736	0	0.819597	3.56046	17.4017	6.43359
IU25_01750-mRNA-1	AGAP006616-PA_Presequence_protease,_mitochondrialprotein_coding2L:34743559-34746612:-1	399.32	493.432	756.39	33.39	6.04838	29.2815	30.881	29.4785	15.1797	20.2269	7.42249	8.52281	6.3922	3896.31	4928.01	3161.68
IU25_01051-mRNA-1	AGAP007113-PA_1-acyl-sn-glycerol-3-phosphate_acyltransferase_gammaprotein_coding2L:42963004-42964452:1	186.324	257.395	370.416	456.329	235.919	426.502	13.1944	13.0349	443.82	576.341	0.0465456	0.158599	0.13181	1605.77	2677.71	1112.5
IU25_00374-mRNA-1	AGAP005336-PA_SWI/SNF-related_matrix-associated_actin-dependent_regulator_of_chromatin_subfamily_D_member_1protein_coding2L:14237132-14238837:1	438.384	529.106	448.321	1545.96	1279.77	1662.27	223.174	179.231	0.987295	2.14754	1776.75	1578.5	1671.71	374.602	348.033	517.818

### Sheet: Sheet1
Name	Sample 1
IU25_01051-mRNA-1	0.0182815
IU25_02074-mRNA-1	0.0164534
IU25_02075-mRNA-1	0.0127971
IU25_02077-mRNA-1	0.0219378
IU25_02246-mRNA-1	0.0109689
IU25_02866-mRNA-1	0.0127971
IU25_03073-mRNA-1	0.0127971
IU25_03496-mRNA-1	0.0109689
IU25_03809-mRNA-1	0.071298
IU25_03947-mRNA-1	0.0822669
IU25_05505-mRNA-1	0.0182815
IU25_05805-mRNA-1	0.0383912
IU25_06524-mRNA-1	0.0292505
IU25_08167-mRNA-1	0.0109689
IU25_09646-mRNA-1	0.0127971
IU25_12056-mRNA-1	0.0219378
IU25_12146-mRNA-1	0.0127971
IU25_12621-mRNA-1	0.202925
IU25_12944-mRNA-1	0.0146252
IU25_12986-mRNA-1	0.0365631
