## Supplemental Table 14 for "Multi-level analysis of reproduction in the Antarctic midge, *Belgica antarctica*, identifies female and male accessory gland products that are altered by larval stress and impact progeny viability"

### Sheet: Sheet1
Feature ID	Motif Name	Female -1 TPM	Female -2 TPM	Female -3 TPM	Male -1 TPM	Male -2 TPM	Male -3 TPM	Male accessory gland-1 TPM	Male accessory gland-2 TPM	Male accessory gland-3 TPM	Female accessory gland-1 TPM	Female accessory gland-2 TPM	Larva-1 TPM	Larva-2 TPM	Larva-3 TPM	Female Post-Birth-1 TPM	Female Post-Birth-2 TPM	Female Post-Birth-3 TPM
IU25_00152-mRNA-1	Homeobox	0.853724	1.38855	0.719139	0.339847	0.601007	0.840044	0.0282534	0	0	0.0998858	0	3.27687	5.44962	4.08508	0.684705	2.38379	0.967885
IU25_00153-mRNA-1	Homeobox	0.96519	1.27913	1.62606	0.764656	1.13246	0.480025	0.113014	0	0	35.3096	52.9745	1.2349	0.845647	0.51316	5.68305	5.16488	2.27738
IU25_00203-mRNA-1	Homeobox	0	0.0836158	0.216526	2.03908	1.84577	3.54018	1.38442	2.65943	1.26099	0.0998858	0	0.591981	0.781807	0.737987	0.410823	0.874056	0.284672
IU25_00260-mRNA-1	Homeobox	1.32223	0.477902	0.928157	0.594732	1.55138	0.540028	0	0.11237	0.45679	0	0	10.1503	9.92972	4.21793	1.50635	3.81406	0.683213
IU25_00274-mRNA-1	Homeobox	6.21173	6.24558	7.23034	6.03228	8.42788	5.46029	2.0625	5.24395	10.9249	0	0.678765	13.0051	17.6842	14.051	10.9553	17.799	8.48323
IU25_00275-mRNA-1	Homeobox	8.4329	7.40217	10.9371	2.37893	4.52314	2.46013	5.93322	11.724	28.9481	25.1712	28.6624	10.7894	12.9675	8.967	4.92987	11.1244	5.06716
IU25_00309-mRNA-1	Homeobox	5.01958	2.90281	3.94639	8.41121	21.6734	12.7207	107.165	119.375	368.44	0.3496	0	3.85336	6.97379	16.0125	0.958587	0.874056	0.740147
IU25_00367-mRNA-1	zf-C2H2,zf-C2H2,zf-C2H2	7.31154	8.25658	10.818	53.186	30.2965	52.7428	6.66781	10.825	7.56464	14.7831	7.18874	14.3956	19.1184	12.6892	23.4854	42.7493	22.2044
IU25_00368-mRNA-1	zf-C2H2,zf-C2H2,zf-C2H2	51.4314	52.4613	42.0015	0.934579	0.946997	1.08006	1.35617	1.08625	0.898466	0.199772	1.07985	4.13065	3.13168	2.1456	13.7626	3.65514	14.0059
IU25_00465-mRNA-1	SRF-TF	33.7054	31.9041	24.6857	18.8615	9.40272	16.6809	3.81421	8.35286	6.05279	29.2166	30.5753	28.9505	22.48	22.9327	46.0122	58.0055	33.3066
IU25_00745-mRNA-1	Homeobox	0.969447	1.09323	2.18854	8.41121	5.2414	9.42049	0	0	0	0.149829	0.030853	7.14442	5.32923	3.33995	4.99834	9.21732	2.61898
IU25_00846-mRNA-1	Homeobox	0.30978	0.335897	0.478399	2.63381	1.81733	2.34012	0.0282534	0.0374568	0.0356731	0.0499429	0	4.16163	2.09375	2.9646	1.91717	2.06595	1.08175
IU25_00847-mRNA-1	Homeobox	2.08783	2.65416	3.33545	7.90144	10.6433	7.26038	0.141267	0.0374568	0.0497434	0.149829	0.123412	6.63208	11.6783	4.82289	3.62893	5.56218	3.13139
IU25_00914-mRNA-1	CUT	0.453179	0.0614231	0.33402	2.12404	0.797575	1.08006	0.847603	1.57318	1.64387	1.29851	0.370236	4.56605	6.76404	6.50539	0.410823	1.27135	0.341606
IU25_00924-mRNA-1	Forkhead	0.121008	0.306156	0.0679543	0.339847	0.170375	0.540028	0	0	0	0.199772	0	1.85787	0	0	0.410823	0.556218	0.227738
IU25_00945-mRNA-1	Homeobox	1.95357	1.32392	2.87979	0.679694	3.4382	0.660034	0.282534	0.898962	4.04938	0.399543	0.246824	11.2476	11.5534	9.34784	0.958587	3.41677	0.797082
IU25_00952-mRNA-1	LAG1-DNAbind	51.9683	49.1876	44.3268	11.2149	4.8692	11.5806	0.988871	2.06012	1.18398	5.44377	5.98547	5.38141	7.30006	8.34859	34.5776	15.733	44.6935
IU25_01002-mRNA-1	HLH	7.56141	7.64304	3.29265	5.0977	7.21777	4.56024	4.74658	5.50614	6.50844	10.7377	6.01633	26.5636	29.1624	34.3417	5.3407	5.16488	3.81461
IU25_01014-mRNA-1	PAX,Homeobox	0.442707	1.09098	0.610227	21.5803	10.993	21.3611	71.792	117.24	87.0376	0.399543	0	0.926866	1.1334	2.69609	0.479293	0.953516	0.455475
IU25_01079-mRNA-1	HLH	41.8965	53.7802	58.6413	101.614	85.206	108.666	21.1901	31.4637	24.5618	74.1652	80.0943	50.6802	39.1387	28.755	158.715	220.262	95.4221
IU25_01131-mRNA-1	zf-C2H2,zf-C2H2,zf-C2H2,zf-C2H2	5.27056	7.18446	5.07392	8.41121	8.12751	8.04042	1.92123	2.32232	2.1503	1.79794	0.647912	6.35804	5.20207	7.686	6.36775	9.53516	4.72556
IU25_01133-mRNA-1	zf-C2H2,zf-C2H2,zf-C2H2,zf-C2H2	1.59446	2.42043	3.89498	10.9601	9.8029	9.24048	5.19863	4.19516	4.1129	1.19863	0.987295	10.4041	10.5971	11.1899	3.14964	5.24434	2.50511
IU25_01164-mRNA-1	zf-C2H2,zf-C2H2,zf-C2H2,zf-C2H2	152.383	146.327	111.724	9.94052	9.78563	9.24048	2.93836	4.56972	4.88218	5.09417	6.01633	24.0094	15.4627	19.3998	52.3799	19.3882	58.3578
IU25_01212-mRNA-1	bZIP_1	229.517	245.744	208.92	86.0662	99.6419	79.7442	29.7509	31.2389	41.486	85.9517	109.528	70.4658	69.0155	53.0518	111.059	95.8283	98.3257
IU25_01217-mRNA-1	Homeobox	0.148525	0.107364	0.291924	1.69923	0.906176	0.540028	1.24315	1.94775	1.77877	0.249714	0.246824	10.2615	3.51349	1.42138	0.547764	0.556218	0.227738
IU25_01218-mRNA-1	Homeobox	2.0908	2.10514	4.65459	4.41801	7.14917	2.94015	10.7928	14.4208	39.7269	10.7877	15.2105	12.0378	7.40216	20.009	3.14964	5.08542	3.6438
IU25_01317-mRNA-1	Myb_DNA-binding,Myb_DNA-binding	97.7577	88.5357	80.0007	11.9796	6.26187	12.4807	10.4538	14.3459	5.71324	36.5082	63.7114	21.1313	23.0555	25.2068	137.763	48.8677	153.552
IU25_01329-mRNA-1	Homeobox	0.117341	0.127234	0.296528	0.424809	0.165212	0.180009	0	0.0749135	0.0810752	0.0998858	0.123412	4.05353	4.42807	5.61477	0	0.635677	0.455475
IU25_01517-mRNA-1	Ets	19.1956	20.3334	24.6133	37.0433	25.9227	36.6019	4.46404	8.68997	5.46539	26.9192	24.8983	13.3486	15.0557	17.6198	40.603	59.4358	32.7373
IU25_01586-mRNA-1	HLH	1.70269	1.9058	2.22081	2.37893	1.46933	1.74009	0.169521	0.337111	0.341551	0.749143	0.555353	4.42726	0.742465	0.525638	1.43788	2.78109	1.13869
IU25_01641-mRNA-1	zf-C2H2,zf-C2H2	19.8703	12.8024	12.4321	2.37893	3.14232	3.66019	1.07363	2.54706	3.38255	9.53909	10.6443	19.0672	14.8412	17.9136	12.7355	11.76	12.184
IU25_01657-mRNA-1	HMG_box	124.302	99.2859	74.0073	1.35939	0.474676	1.20006	1.66695	1.01133	0.628938	0.199772	0.555353	8.92886	8.84875	9.03392	100.446	19.9444	115.748
IU25_01701-mRNA-1	Homeobox	1.22954	1.2524	2.19696	10.1104	6.19017	8.88046	0.0282534	0.149827	0.102974	0	0	15.8742	17.7957	13.9061	4.51905	10.4887	2.56205
IU25_01821-mRNA-1	zf-C4	0.505655	0.259714	0.201761	0.764656	0.299766	0.420022	0.762843	0.711678	0.349376	11.387	0.123412	0	0.959337	0.509382	0.273882	0.317839	0.227738
IU25_02119-mRNA-1	HLH	103.576	90.6935	95.6533	77.0603	31.618	89.9447	13.8724	21.3129	8.62172	53.7385	46.9274	37.1213	41.7741	37.7771	221.913	225.983	257.173
IU25_02236-mRNA-1	Homeobox	0.108858	0.236072	0.183395	0.50977	0.766345	0.540028	0.169521	0	0	0	0	0	0.490504	0	0.342352	0.238379	0.170803
IU25_02253-mRNA-1	zf-C4	98.1647	87.9293	83.4675	22.0901	7.76633	21.9611	6.1875	12.7353	5.8634	70.1198	72.5662	18.1065	22.2678	20.7809	72.0994	61.7402	87.3943
IU25_02311-mRNA-1	PAX,Homeobox	0.421224	0.50241	0.816086	2.97366	2.31297	4.50024	0	0.0374568	0.0291039	0.0499429	0	2.91023	4.12812	3.62801	1.43788	3.17839	0.910951
IU25_02314-mRNA-1	SRF-TF	2.5354	2.79914	3.22298	8.15633	4.089	7.56039	0.0565069	0.486938	0.414063	1.748	0.894736	36.0957	33.8573	31.3224	7.25787	12.4752	5.52264
IU25_02329-mRNA-1	Homeobox	3.41658	3.79145	6.11569	28.0374	12.0261	34.6218	3.61644	5.76834	2.84015	29.6161	23.2631	2.76622	2.49563	4.59798	23.2115	35.2006	18.5606
IU25_02458-mRNA-1	Homeobox	0.435434	0.59018	0.458487	0.424809	0.613076	0.360019	0	0	0	2.29737	2.28312	3.76051	0.735756	2.08355	0.410823	0.794597	0.455475
IU25_02498-mRNA-1	zf-C2H2,zf-C2H2,zf-C2H2,zf-C2H2	11.8573	9.30842	9.06914	0.169923	0.200336	0.120006	0	0	0	0.599315	0.185118	0	0.587704	2.26949	3.35505	0.397298	3.58687
IU25_02511-mRNA-1	zf-C2H2,zf-C2H2,zf-C2H2,zf-C2H2,zf-C2H2	0.0618853	0.0671027	0.156388	0.0849617	0.261397	0.180009	0	0	0	0.0499429	0	0.712607	1.60338	2.36897	0.0684705	0.0794597	0.0569344
IU25_02513-mRNA-1	zf-C2H2,zf-C2H2,zf-C2H2,zf-C2H2,zf-C2H2	0.0931469	0.0504999	0.117694	0.339847	0.0655738	0.240013	0	0.0374568	0.0321793	0	0	2.68146	0.83942	0.891418	0.342352	0.476758	0
IU25_02825-mRNA-1	COE1_DBD	0.710464	1.20578	1.30101	2.29397	1.39173	2.40013	0.169521	0	0	0.3496	0.246824	0.355695	0.939504	0.886846	2.25953	3.33731	1.8219
IU25_02949-mRNA-1	Ets	0.513366	0.556647	1.3838	1.7842	3.90313	3.72019	0	0	0	0	0.123412	1.18228	1.50356	0	2.39647	3.17839	0.967885
IU25_03008-mRNA-1	HLH	0.627448	0.544277	1.69131	0.50977	2.65028	1.26007	0	0	0	0	0	1.44501	0.282721	0	0.753175	1.19189	0.284672
IU25_03231-mRNA-1	bZIP_1	0.204186	0.0553502	0.257996	0	0	0	0.0565069	0	0	0.0998858	0	0	0.0575026	0.488517	0	0.158919	0
IU25_03296-mRNA-1	Homeobox	0.494466	0.682377	0.492246	1.52931	1.2658	2.52013	0.0565069	0	0	0.0998858	0	1.03523	0.708913	0.430187	1.09553	1.58919	0.398541
IU25_03304-mRNA-1	zf-C2H2,zf-C2H2,zf-C2H2,zf-C2H2,zf-C2H2	0.484897	0.595881	1.00752	5.26763	1.04684	3.96021	5.19863	4.45735	1.32897	3.94549	3.82577	12.2839	13.0729	14.8495	7.8741	8.97894	5.63651
IU25_03361-mRNA-1	Homeobox	1.39541	2.87479	2.70348	2.8887	3.4382	3.36018	17.2346	14.271	18.3668	0.249714	0.709618	0	1.57189	0.667703	5.95693	8.18434	3.6438
IU25_03437-mRNA-1	HLH	0.866394	1.34205	1.51175	3.39847	2.09118	2.82015	0.0282534	0.0749135	0.0855177	0.399543	0	0.712607	1.11539	1.77673	1.64329	3.17839	1.59416
IU25_03446-mRNA-1	Homeobox	0.397154	0.430637	0.568726	2.12404	1.28611	2.10011	0	0.0749135	0.0548817	0	0.370236	5.03054	2.59482	3.42069	2.05411	3.57568	1.19562
IU25_03506-mRNA-1	HLH	0.22874	0.82675	0.449588	2.80374	2.57647	2.34012	0	0	0	0.149829	0	0	0.51534	0	1.02706	0.874056	0.51241
IU25_03584-mRNA-1	zf-C2H2,zf-C2H2,zf-C2H2,zf-C2H2,zf-C2H2,zf-C2H2,zf-C2H2,zf-C2H2	2.70085	2.43218	3.41261	21.2404	6.09077	16.3809	4.35103	6.74222	1.42331	86.8507	93.1142	9.61997	7.61897	9.19984	39.7813	51.0131	19.7562
IU25_03589-mRNA-1	GATA,GATA	1.23305	1.06038	1.93406	6.20221	3.29258	6.12032	0.197774	1.04879	0.82258	2.54709	0.956442	6.36484	3.01747	2.84834	2.73882	6.27731	2.50511
IU25_03590-mRNA-1	GATA,GATA	0.674959	0.831663	1.5506	6.8819	3.15333	6.54034	0.0282534	0.187284	0.10599	0.998858	0.123412	36.3877	41.9215	44.6284	6.0254	8.42272	3.18833
IU25_03591-mRNA-1	GATA,GATA	81.3576	83.9742	76.2108	21.5803	13.0053	24.7213	13.2509	23.7101	17.6415	28.1178	25.9782	91.9645	94.4188	121.595	52.7223	56.2574	50.8424
IU25_03619-mRNA-1	Homeobox	2.3077	3.05361	4.0196	15.2931	11.9503	17.6409	0	0.0374568	0.0270251	0.299657	0.493647	0	2.07084	0.748637	13.7626	17.2427	9.10951
IU25_03651-mRNA-1	HLH	127.779	123.399	104.388	37.0433	52.9207	39.062	7.54367	7.45389	11.0428	16.581	24.127	31.4434	28.7697	29.9754	51.7637	36.5514	53.0629
IU25_03688-mRNA-1	HLH	0	0.466523	0.362423	0.0849617	0.151444	0.0600031	0	0.11237	0.222957	0.149829	0.493647	0	0.242332	0	0.205411	0.0794597	0.113869
IU25_03767-mRNA-1	Homeobox	0.780824	0.967604	1.26848	0.679694	1.1779	0.840044	0.0565069	0.0374568	0.0385358	12.236	13.2051	5.13781	2.82721	1.60125	2.60188	8.18434	1.19562
IU25_03820-mRNA-1	HMG_box	4.83415	4.24328	6.91605	15.9728	11.668	19.441	0.847603	0.524395	0.371121	0.199772	0	11.0447	10.0267	10.2806	14.1734	29.559	12.184
IU25_03913-mRNA-1	HLH	0.199674	0.378889	0.378442	1.61427	1.19482	1.68009	0.282534	0.374568	0.344906	0.3496	0.431941	4.59848	4.66724	3.82177	1.23247	1.74811	0.455475
IU25_04003-mRNA-1	HLH	129.669	121.877	150.287	329.991	101.425	344.898	111.206	174.361	52.6453	208.711	242.751	37.1305	37.4483	42.6072	630.271	706.635	649.508
IU25_04042-mRNA-1	Forkhead	20.5312	22.012	20.8571	52.5064	120.068	51.3027	2.96661	3.85805	5.4724	0.249714	1.20327	15.9381	14.8122	18.3973	25.3341	37.346	20.6103
IU25_04201-mRNA-1	HLH	4.32867	3.9486	3.81991	5.69244	5.12722	4.74025	0	0.299654	0.37979	1.64812	0.431941	3.16474	1.78018	0.657548	4.45058	7.07191	2.84672
IU25_04236-mRNA-1	Homeobox	0.990963	0.916492	1.42397	8.49617	3.61121	6.84036	49.3305	81.5059	43.8204	115.418	0	13.7602	12.509	15.0621	5.75152	6.99245	3.24526
IU25_04329-mRNA-1	zf-C2H2,zf-C2H2,zf-C2H2,zf-C2H2,zf-C2H2	6.0738	3.72245	6.22853	17.842	12.1636	21.9611	7.7697	12.8477	8.94062	17.0305	24.8058	6.95053	5.73706	3.97137	77.4401	117.839	47.6541
IU25_04342-mRNA-1	HLH	22.779	23.8715	17.2585	0.594732	1.07504	0.660034	0.169521	0.449481	1.05512	2.94663	2.28312	13.1883	6.45082	2.4357	4.65599	1.27135	3.98541
IU25_04405-mRNA-1	Homeobox	1.1598	0.892479	1.57575	2.46389	1.05353	2.94015	0.960617	2.65943	1.83536	5.5936	5.02903	9.04702	5.68954	8.235	10.6814	19.6265	9.10951
IU25_04408-mRNA-1	CSD	720.799	669.2	558.488	62.0221	56.3315	64.8034	37.5206	39.854	42.443	100.135	118.66	823.018	1024.69	856.94	337.149	175.367	344.681
IU25_04436-mRNA-1	bZIP_1	0.23367	0.168914	0.0656111	0.169923	0	0	0.0282534	0.0749135	0.107634	0.149829	0	0	0.175482	0	0.136941	0.238379	0
IU25_04452-mRNA-1	Myb_DNA-binding	62.6046	65.8099	62.4218	7.73152	4.03718	7.38039	3.89898	4.83192	2.66222	10.6378	9.68783	9.63021	13.7613	13.1488	49.1618	13.4287	71.6804
IU25_04476-mRNA-1	Runt	0.92934	1.11966	1.91359	0.764656	0.726933	0.420022	0.113014	0	0	12.9352	11.1996	0	2.79167	7.9056	1.71176	2.86055	1.76497
IU25_04684-mRNA-1	Forkhead	3.98029	4.44533	5.19686	9.68564	6.2766	10.8006	0.0282534	0.0374568	0.0275013	0.449486	0.0617059	10.5416	12.644	15.2366	18.0077	26.1422	9.90659
IU25_04691-mRNA-1	HMG_box	3.94771	3.79822	7.25961	11.6398	11.273	9.5405	0.141267	0.0374568	0.0384172	74.7645	77.8112	6.4025	5.26122	1.59632	15.2689	23.2022	10.9314
IU25_04693-mRNA-1	HMG_box	2.95029	3.33231	4.97037	6.71198	7.35587	6.96036	0.226028	0.224741	0.254808	35.6093	41.4664	9.20088	7.33921	9.99965	13.1463	18.4346	8.65403
IU25_04873-mRNA-1	HSF_DNA-bind	149.297	141.823	131.529	83.9422	42.1015	78.7241	17.5171	32.1379	21.2552	89.3978	90.6152	33.8545	37.8846	35.3419	116.194	108.462	123.32
IU25_04942-mRNA-1	zf-C2H2,zf-C2H2,zf-C2H2,zf-C2H2,zf-C2H2	1.2442	1.28485	0.723658	0.594732	0.0834185	0.0600031	0.0565069	0.0749135	0.0409363	0.299657	1.11071	0	0.500556	0.8505	0.958587	0.158919	0.967885
IU25_05146-mRNA-1	Homeobox	1.51995	0.549364	1.38703	1.18946	0.832236	0.720038	0.0565069	0.0749135	0.0583439	0.249714	0	1.45851	0.998772	2.02027	0.958587	2.14541	1.08175
IU25_05297-mRNA-1	Homeobox	1.42931	1.88191	2.62296	5.26763	3.37798	5.64029	0.0282534	0.149827	0.14108	0	0	7.64141	5.98027	6.83924	5.47764	8.58164	3.70074
IU25_05334-mRNA-1	E2F_TDP	289.525	287.342	242.252	7.64656	7.26933	8.10042	3.19264	5.35632	4.90505	16.7808	28.2922	25.1527	26.5634	39.433	129.683	33.4525	177.635
IU25_05364-mRNA-1	Homeobox	3.96669	5.19718	8.44623	18.7765	14.1176	20.9411	2.4298	3.55839	3.61625	27.6184	27.058	3.80637	7.75759	8.43586	17.1861	30.0357	12.0132
IU25_05509-mRNA-1	HMG_box	0.270719	1.10079	0.684125	0.339847	0.381163	0.420022	0.0282534	0.0374568	0.0467625	0.0998858	0	4.67599	7.85266	8.42006	0.342352	0.556218	0.227738
IU25_05613-mRNA-1	Homeobox,Homeobox	0.716209	1.04541	1.48505	5.35259	3.52939	6.12032	0.169521	0.11237	0.0570987	0.249714	0	11.1019	10.2711	13.4446	3.90282	5.00596	2.56205
IU25_05687-mRNA-1	Ets	52.5156	45.6559	43.3254	63.8063	45.9861	56.643	8.53254	15.5071	8.36413	17.6798	13.9764	22.2223	27.8988	27.4234	52.5168	41.0806	57.6746
IU25_05800-mRNA-1	RHD_DNA_bind	58.408	67.5342	70.7524	467.29	171.527	465.744	35.2886	54.6869	21.5983	115.568	121.129	18.7372	25.2761	21.3095	204.932	278.427	182.703
IU25_06029-mRNA-1	HLH	152.498	146.064	126.014	67.0348	38.3854	71.2237	19.8057	34.5351	22.2664	66.474	66.2722	15.2942	26.1832	21.4078	97.1596	87.8824	110.851
IU25_06066-mRNA-1	Pou,Homeobox	0.269709	0.0487412	0.113595	0.254885	0.18987	0.300016	0.0282534	0.0374568	0.0310587	0.0499429	0	0	0.30382	0.430187	0.479293	0.476758	0.284672
IU25_06178-mRNA-1	RFX_DNA_binding	54.43	49.2049	47.2164	7.39167	2.41683	5.7003	1.83647	3.59585	2.07015	7.6912	14.2232	9.3439	6.96109	6.27226	36.5632	17.5606	40.8789
IU25_06267-mRNA-1	zf-C2H2,zf-C2H2,zf-C2H2,zf-C2H2,zf-C2H2	0.265743	0.25613	0.22385	0.339847	0.0415729	0.360019	0.113014	0.0749135	0.0408026	0.3496	0	0.340002	0.864794	1.41287	0.205411	0.556218	0.0569344
IU25_06288-mRNA-1	HLH	0.072282	0.156752	0.304435	0.934579	0.915935	0.840044	0	0.0374568	0.0499423	0.499429	0	1.66465	2.27986	2.07522	0.273882	0.794597	0.227738
IU25_06324-mRNA-1	Homeobox	0	0.124802	0.193908	0.0849617	0	0.0600031	0	0	0	0	0	15.9043	17.5035	13.218	0.0684705	0	0.0569344
IU25_06414-mRNA-1	Forkhead	1.14733	1.24406	2.36783	0.50977	0.565392	0.360019	0.0565069	0	0	38.0565	40.8185	2.6423	1.42168	0	3.76588	4.9265	2.33431
IU25_06696-mRNA-1	Homeobox	1.04071	0.718104	2.86903	1.7842	2.26453	3.30017	0.0282534	0.0749135	0.130739	6.89212	3.54809	1.08943	5.86165	2.71626	2.328	2.94001	1.9927
IU25_06722-mRNA-1	Homeobox	59.8235	54.6441	50.4871	31.6058	28.4452	34.2018	6.01798	12.3607	12.7958	36.9577	35.0181	72.3761	69.6653	64.4478	54.2286	73.5796	56.8775
IU25_06780-mRNA-1	Homeobox	0.310371	0.822648	0.871475	4.84282	3.30172	4.74025	0.395548	0.936419	0.595686	2.64697	0	0.794204	1.12657	1.65014	2.73882	2.78109	1.59416
IU25_07018-mRNA-1	zf-C2H2,zf-C2H2,zf-C2H2	42.9795	42.3984	35.5604	32.5403	11.4573	33.2417	2.17552	3.18382	1.12185	41.9021	29.372	7.69857	12.5449	9.87156	49.2303	40.286	56.7067
IU25_07034-mRNA-1	Homeobox	0	0.365754	0.0811828	0.254885	0.339235	0.540028	0	0	0	0	0	0	0.0542825	0.92232	0.136941	0.953516	0.284672
IU25_07041-mRNA-1	Forkhead	66.2431	60.8894	55.3519	95.0722	32.5119	100.865	11.9795	17.8294	7.60965	32.2132	25.0835	40.2308	37.2975	35.8713	121.946	134.048	116.431
IU25_07156-mRNA-1	Homeobox	1.80062	1.11567	1.78761	3.05862	2.26358	2.28012	0.0847603	0.0749135	0.0888654	0.199772	0	1.48101	2.75276	3.69256	4.31364	7.31029	3.24526
IU25_07255-mRNA-1	E2F_TDP	157.309	151.125	127.41	15.0382	12.8175	15.6008	2.99486	5.35632	4.49733	31.1644	36.6533	24.1102	19.7406	22.2158	77.3032	34.3266	91.4936
IU25_07260-mRNA-1	PAX	0.471404	0.511147	0.860361	0.254885	0.884962	0.180009	0.141267	0.11237	0.162855	0.0499429	0	1.8094	1.06205	6.01513	0.684705	0.874056	0.455475
IU25_07365-mRNA-1	MH1	128.22	125.444	121.868	83.6873	40.4965	105.065	7.85446	13.7841	7.07965	64.8758	53.8693	33.0237	32.902	33.0415	189.252	169.09	176.326
IU25_07376-mRNA-1	HLH	113.491	105.095	84.4411	12.2345	6.29915	13.7407	10.9341	18.8033	12.1233	60.2811	65.1615	26.5636	28.3487	19.0663	120.713	75.2483	119.05
IU25_07422-mRNA-1	HTH_psq	3.91527	3.5378	5.20077	7.47663	5.79527	7.6804	4.88785	8.98962	8.32372	7.84103	6.50998	25.4322	23.4659	27.3814	14.5157	30.7509	11.3299
IU25_07438-mRNA-1	Homeobox	42.8246	40.0827	30.513	2.12404	1.85882	2.34012	0.141267	0.0749135	0.0570118	0.0998858	0.30853	3.3255	2.78848	4.34312	18.4186	6.35677	21.2365
IU25_07439-mRNA-1	Homeobox	0.367536	0.597782	0.877187	2.8887	2.41489	2.76014	0.0282534	0.11237	0.126972	0.199772	0	0	0.828038	1.17244	1.98564	2.78109	1.25256
IU25_07444-mRNA-1	Homeobox	1.23676	0.968524	0.868162	2.20901	2.61198	2.28012	0	0.0374568	0.0474737	0	0.154265	0	0.232197	0	1.09553	2.38379	1.13869
IU25_07557-mRNA-1	Ets	21.6149	23.3112	30.6883	25.4885	30.3512	26.8814	5.73545	8.50268	9.11327	78.3604	68.8947	27.4319	42.6754	40.5925	45.0536	81.1283	39.8541
IU25_07576-mRNA-1	Homeobox	13.4387	13.9351	15.1119	10.1104	11.1139	12.4807	1.35617	1.49827	1.80297	0.749143	0.185118	9.01436	9.62681	4.99451	8.69575	7.94597	7.05987
IU25_07602-mRNA-1	zf-C2H2,zf-C2H2,zf-C2H2,zf-C2H2,zf-C2H2	33.3021	27.4375	25.4079	10.0255	4.26606	8.52045	4.26627	8.35286	4.20587	85.4523	103.543	10.3726	19.4027	19.0699	44.8482	42.4315	40.3665
IU25_07609-mRNA-1	HLH	37.9357	42.7444	47.4898	47.8335	43.479	50.1626	7.51542	13.5219	15.4359	31.7137	26.1633	30.6421	32.1373	34.9424	56.762	95.7489	41.3913
IU25_07620-mRNA-1	Homeobox	0	0.231881	0.180139	0.679694	2.70987	1.26007	11.2449	10.3755	20.4645	0.6992	0	0	0.481797	1.02328	0.205411	0.158919	0.113869
IU25_07628-mRNA-1	Homeobox	0.0756088	0	0	0	0	0	0.0282534	0.0374568	0.0522409	0.0499429	0	0	0	0	0	0.158919	0
IU25_07661-mRNA-1	PAX,Homeobox	0.521623	1.0504	0.596317	3.73832	3.25246	3.36018	14.2397	20.7136	14.2361	3.59589	3.17786	0	0	0	1.36941	1.19189	1.36643
IU25_07825-mRNA-1	HLH	0.184393	0	0.155324	0.339847	0.649047	0.120006	0	0	0	0	0	0	1.03857	0	0.342352	0.953516	0.170803
IU25_07874-mRNA-1	zf-C4	0.285538	0.309611	0.446689	2.03908	1.78041	2.46013	0.169521	0.337111	0.253657	0.299657	0	0	0.321651	0	0.205411	0.317839	0.51241
IU25_08052-mRNA-1	PAX	0.925874	1.03855	0.699233	1.7842	0.764178	1.44008	0.0847603	0.149827	0.0882373	1.748	1.41924	0	1.97805	2.44431	3.56046	3.65514	3.35913
IU25_08156-mRNA-1	Homeobox	0	0.16747	1.56121	0.339847	1.08729	0.300016	0.113014	0	0	0.0998858	0	10.6708	18.6161	14.7808	0.547764	0.635677	0.0569344
IU25_08162-mRNA-1	Homeobox	3.23367	3.09379	2.40344	4.41801	8.70406	5.16027	18.5625	20.2641	35.5511	0.149829	0	14.2371	12.2136	11.8324	2.94423	5.88001	2.90366
IU25_08278-mRNA-1	Homeobox	1.70229	2.41375	3.69514	6.79694	8.20433	6.54034	13.2226	18.4662	22.3021	4.34503	4.16515	8.2931	7.81786	6.26576	4.51905	8.50218	3.98541
IU25_08317-mRNA-1	Homeobox	0.0941172	0	0.15856	0	0	0.0600031	0	0	0	0	0	0	0.424082	0.900703	0	0	0
IU25_08375-mRNA-1	zf-C2H2,zf-C2H2,zf-C2H2,zf-C2H2,zf-C2H2	3.14443	2.89162	1.9111	2.29397	0.392287	1.20006	0.113014	0.374568	0.275013	0.3496	0	5.04162	9.01221	7.61828	2.80729	0.635677	1.8219
IU25_08485-mRNA-1	MH1	207.337	209.372	183.299	46.0493	25.1759	46.5024	5.79196	10.5253	7.35524	36.9078	33.2903	20.5028	19.9292	16.6772	122.768	64.998	148.599
IU25_08496-mRNA-1	Ets	18.3496	21.7122	22.0392	21.1555	39.9813	23.8812	2.9101	4.19516	5.39917	53.5887	48.7477	19.2817	20.2773	17.3603	36.5632	55.0655	25.5636
IU25_08582-mRNA-1	HLH	4.83345	5.3005	4.25654	0.0849617	0.154667	0.0600031	0.395548	0.149827	0.1518	2.29737	0	0.632466	0.185616	0.525638	0.753175	0.635677	0.683213
IU25_08609-mRNA-1	Homeobox	1.62678	1.57324	1.40737	0.849617	0.247617	0.480025	0	0.0374568	0.0303786	0	0	0	0.0990556	1.68307	1.164	1.50973	1.08175
IU25_08613-mRNA-1	Homeobox	0.0352939	0.153078	0.14865	1.61427	0.894468	0.900047	0.0282534	0	0	0.0499429	0	0	0.397577	0.675528	0.958587	1.03298	0.683213
IU25_08621-mRNA-1	Homeobox	0.25815	0.559828	0.869816	0.254885	1.0904	0.300016	0.0282534	0	0	0	0	0	0.581598	7.4115	0.136941	0.238379	0.170803
IU25_08639-mRNA-1	HLH	0.449888	0.162606	0.315804	1.27443	2.00585	1.80009	0.0847603	0.187284	0.259037	0.199772	0.370236	8.63408	2.6184	2.87029	0.821646	1.19189	0.455475
IU25_08656-mRNA-1	zf-C2H2,zf-C2H2,zf-C2H2,zf-C2H2,zf-C2H2	20.3538	17.0794	20.6163	49.4477	11.905	39.3021	36.899	67.572	22.2349	79.7088	74.6333	2.25952	2.2707	2.90217	84.1502	126.659	72.6483
IU25_08717-mRNA-1	Homeobox	0.13621	0.393849	0.229474	0.849617	0.894967	1.02005	0.0282534	0.11237	0.0941124	0	0	1.04564	0.153437	0.43451	1.91717	1.74811	1.13869
IU25_08869-mRNA-1	Homeobox	141.407	136.922	117.235	5.26763	5.28778	5.88031	2.11901	2.65943	2.67011	7.3416	6.32486	5.64076	9.01302	11.9804	48.3401	11.3627	50.2731
IU25_08882-mRNA-1	zf-C2H2,zf-C2H2,zf-C2H2	0.0828922	0.0898806	0.139649	0.0849617	0.583547	0	0	0	0	0	0	0	0	1.58656	0.136941	0	0.113869
IU25_08889-mRNA-1	zf-C2H2,zf-C2H2,zf-C2H2,zf-C2H2,zf-C2H2	0.709575	1.1028	1.33489	5.43755	1.7317	5.28028	1.24315	2.35978	1.02957	3.24629	1.23412	5.44716	7.38036	6.56429	5.47764	11.5217	5.06716
IU25_09013-mRNA-1	ARID	274.222	249.394	238.147	7.13679	12.0765	9.00047	6.21576	10.7501	16.5132	37.1575	38.4428	1.9178	9.00539	10.3602	58.8846	32.2606	74.1286
IU25_09022-mRNA-1	Homeobox	1.17124	0.544277	0.845654	1.52931	3.06254	1.50008	0.452055	0.337111	1.04047	0	0	17.3401	4.14658	9.6075	1.164	1.66865	0.341606
IU25_09023-mRNA-1	Homeobox	0	1.99261	2.19297	3.9932	7.33093	1.9201	0.706336	2.35978	6.66603	0.0998858	0	7.05361	4.65771	14.6555	1.02706	1.66865	0.967885
IU25_09041-mRNA-1	bZIP_1	6.892	7.38192	9.16846	19.881	10.5321	17.9409	12.3468	17.2676	13.3857	18.2791	22.4301	17.4208	25.6106	23.3261	13.2833	29.8768	9.10951
IU25_09047-mRNA-1	zf-C2H2,zf-C2H2,zf-C2H2,zf-C2H2	67.1342	63.7478	49.553	2.12404	1.09968	1.9201	1.18664	1.76047	1.15289	7.99086	4.53539	8.99369	6.23875	8.15411	37.7957	10.4092	42.1884
IU25_09058-mRNA-1	GCM	0.244668	0.303195	0.294425	0.679694	0.492121	0.480025	0.0565069	0.0374568	0.0241501	0	0	0	0.984329	1.33799	0.273882	0.794597	0.284672
IU25_09078-mRNA-1	Homeobox	0.211971	0.287302	0.491025	0.934579	1.11918	0.840044	0.0282534	0	0	0	0	1.22042	0.417864	0	0.410823	0.874056	0.398541
IU25_09079-mRNA-1	Homeobox	0.750532	1.25201	1.36169	4.84282	3.41403	4.32023	0.0847603	0.449481	0.478681	0.249714	0.185118	0.664797	2.14615	1.10502	3.28658	3.17839	2.16351
IU25_09087-mRNA-1	T-box	0.645375	0.699785	1.5403	8.32625	8.10227	7.08037	30.5985	42.6632	42.3246	5.99315	4.78221	4.33503	3.39265	1.54406	2.67035	4.37028	2.33431
IU25_09164-mRNA-1	HLH	3.52318	2.34142	3.44644	2.71878	6.24065	3.72019	0.254281	0.187284	0.392628	1.24857	1.23412	0	1.0242	3.26293	4.03976	4.9265	2.10657
IU25_09190-mRNA-1	HLH	0.60235	0.761988	1.945	6.8819	7.91549	5.04026	1.97774	3.52093	6.52025	0.649257	1.41924	5.78004	2.03559	0.96075	3.56046	3.81406	1.36643
IU25_09193-mRNA-1	TCR,TCR	152.302	145.072	130.922	18.4367	12.938	18.361	6.04624	7.64118	6.19722	7.14183	10.6751	20.7575	23.1295	29.4537	87.9161	35.6774	95.479
IU25_09252-mRNA-1	Pou,Homeobox	2.02742	1.00359	2.45033	12.4894	7.32252	12.1206	0.0847603	0.299654	0.243621	0.0998858	0.431941	9.13528	7.99342	9.27944	10.9553	22.7255	9.50805
IU25_09266-mRNA-1	Homeobox	0	0.208447	0.242901	0.50977	1.218	0.600031	0.0847603	0.0374568	0.0664127	0	0	2.21363	0.541381	0	0.753175	0.556218	0.170803
IU25_09340-mRNA-1	zf-C2H2,zf-C2H2,zf-C2H2	35.6185	42.6346	51.9741	168.479	83.1331	147.908	18.9298	26.1823	21.0299	88.2491	83.8275	67.6891	62.8336	55.4226	75.386	133.015	58.13
IU25_09366-mRNA-1	bZIP_1	314.788	381.103	586.799	302.974	963.767	323.777	145.194	134.62	448.732	376.869	278.078	738.689	623.095	740.162	506.065	621.216	348.439
IU25_09379-mRNA-1	Homeobox	0.667032	0.197255	0.306479	0.254885	0.512268	0.180009	0.0847603	0	0	0.0998858	0	0	0.341542	0	0.136941	0.0794597	0.0569344
IU25_09416-mRNA-1	Homeobox	4.36003	3.75931	3.76119	0.594732	1.10942	1.02005	0.0565069	0	0	0.0499429	0	1.20978	1.36101	2.01087	1.71176	1.11244	1.48029
IU25_09589-mRNA-1	Forkhead	1.48816	1.337	1.36101	0.934579	0.538785	1.20006	0.197774	0.0374568	0.0293778	0.0998858	0	0	0.0478963	0	2.19105	2.06595	3.24526
IU25_09607-mRNA-1	HLH	19.5423	18.9734	16.4616	8.58114	7.25288	8.40044	0.339041	0.0749135	0.112992	0.449486	0.0617059	25.4217	13.5399	17.9978	7.94257	5.7211	6.60439
IU25_09628-mRNA-1	CENP-B_N	143.663	141.339	120.091	2.54885	0.871866	1.8601	0.0847603	0	0	0.0499429	0.863883	3.88937	4.72435	6.73423	95.1739	19.4676	111.421
IU25_09926-mRNA-1	zf-C4	153.347	144.565	154.57	229.652	141.095	251.113	9.80394	15.1325	9.39325	20.8262	19.9927	52.6984	66.4884	58.6111	162.823	143.584	162.263
IU25_10138-mRNA-1	Homeobox	5.19836	4.29457	4.48312	1.01954	3.48529	1.50008	0.0282534	0.0374568	0.0855177	0.0499429	0	0	2.23079	0	2.39647	1.43027	1.59416
IU25_10139-mRNA-1	Homeobox	2.97363	2.23223	2.24794	3.05862	3.54265	3.7802	0	0.0374568	0.0526818	0.0998858	0	1.75596	3.86505	1.45937	1.98564	3.49622	1.93577
IU25_10171-mRNA-1	T-box	0.368035	0.478875	0.58903	2.8887	1.60636	1.50008	0	0.0749135	0.0508578	0.149829	0	5.08549	2.52894	2.46547	3.28658	3.33731	1.36643
IU25_10203-mRNA-1	Homeobox	0.354324	1.79291	1.39284	0.764656	2.16179	0.240013	0	0	0	0	0	1.36001	0.532181	2.26059	0.753175	0.556218	0.113869
IU25_10242-mRNA-1	Ets	5.37001	8.59547	9.40591	8.92098	18.1219	10.1405	0.113014	0.262197	0.41226	1.69806	1.85118	5.8891	3.6487	0	11.8454	18.1963	10.1913
IU25_10329-mRNA-1	Homeobox	1.24013	0.384196	1.19386	0.339847	1.74606	0.420022	0.141267	0.299654	0.979262	0.0998858	0	4.08003	5.18877	13.5635	0.684705	1.11244	0.284672
IU25_10395-mRNA-1	Homeobox	1.26073	1.59486	5.22142	1.01954	3.10637	1.9201	6.131	9.10199	17.6395	19.6276	30.3593	2.41955	3.07706	4.02175	4.03976	7.15137	1.48029
IU25_10397-mRNA-1	Homeobox	1.42128	1.32094	1.36825	0.679694	1.42936	0.420022	0.536815	0.524395	1.96402	2.59703	3.79491	0	1.14359	5.82927	0.479293	0.635677	0.398541
IU25_10402-mRNA-1	Forkhead	88.4645	87.2956	82.669	15.2082	5.83852	13.4407	9.12586	16.6683	10.3658	38.506	38.5045	21.7398	23.8878	18.0678	71.6201	53.238	104.702
IU25_10556-mRNA-1	Homeobox	0.177162	0.25613	0.198977	0.169923	0.166292	0.300016	0.0847603	0	0	0.149829	0.30853	0	0.133045	0.565147	0.479293	0.794597	0.51241
IU25_10591-mRNA-1	HTH_psq	182.971	172.251	153.042	39.5072	15.8327	39.6021	7.51542	15.9191	8.2142	36.5582	27.9219	15.139	18.3708	16.0621	125.643	66.8256	149.51
IU25_10631-mRNA-1	Homeobox	0	0.0733857	0.0570104	2.12404	2.95401	1.74009	0.423802	0.187284	0.233812	0.249714	0	0	0.304958	0.647697	0.273882	0.317839	0.170803
IU25_10796-mRNA-1	PAX	1.70229	3.05268	3.19878	15.8878	14.9337	15.7208	33.7346	41.3523	49.9423	0.249714	0.215971	12.8166	8.03912	10.6518	5.68305	8.89948	3.3022
IU25_11271-mRNA-1	Homeobox	1.08325	0.533896	1.53462	5.52251	4.57552	5.10027	0.0282534	0.337111	0.306186	0.998858	0	7.37073	7.48787	9.42425	3.08117	5.80055	2.27738
IU25_11476-mRNA-1	Homeobox	0.281472	0.305202	0.758718	2.37893	1.58521	2.40013	0	0	0	0	0	1.29646	1.01463	1.07748	1.8487	2.14541	1.13869
IU25_11800-mRNA-1	Homeobox	0.664357	0.0720367	0.447699	0.424809	0.374157	0.660034	0.0282534	0	0	0.199772	0	0.765005	1.34708	0.635791	0.890116	1.90703	0.740147
IU25_11962-mRNA-1	Homeobox	1.16584	1.43651	1.42844	2.97366	3.28292	4.98026	0.0565069	0.0749135	0.0732292	0.0998858	0	3.66126	5.67101	7.60711	6.64164	7.86651	3.58687
IU25_11963-mRNA-1	Homeobox	17.5582	14.9985	14.3587	6.37213	4.65574	7.7404	0.169521	0.0374568	0.0321793	0.0499429	0	8.04438	6.66289	8.02276	11.64	10.1708	11.6146
IU25_12206-mRNA-1	ARID	4.69581	6.50102	8.33489	9.60068	7.73315	10.0805	32.6892	44.7234	34.5888	44.549	40.9727	2.89672	7.8401	9.62979	24.0331	36.2336	16.3971
IU25_12256-mRNA-1	Homeobox	77.2916	71.7153	74.9534	0.50977	0.755722	0.780041	0	0.0749135	0.0824131	0	0	0	1.41081	2.28297	27.5251	5.24434	29.7767
IU25_12323-mRNA-1	Homeobox	33.153	30.7024	26.8478	0.254885	0.801343	0.180009	0	0	0	0	0	0	0.961697	2.72339	5.61458	0.556218	4.21315
IU25_12324-mRNA-1	Homeobox	5.14858	4.8164	2.72121	0.339847	0.284275	0.480025	0.0282534	0.0749135	0.139504	0	0	2.32493	1.7058	0	1.164	0.874056	0.854016
IU25_12527-mRNA-1	Homeobox	0.37163	0.503701	0.430436	1.01954	1.11189	1.50008	0.0847603	0	0	0.0998858	0	0.534914	0.418631	0.889126	0.410823	1.98649	0.51241
IU25_12676-mRNA-1	Homeobox	3.53102	3.26566	3.93667	4.75786	8.18844	4.86025	0.0282534	0.0374568	0.0717562	0	0	16.7422	17.1972	14.9082	2.87576	2.38379	1.93577
IU25_12677-mRNA-1	Homeobox	3.96669	3.18601	4.57891	7.81648	14.2727	4.02021	0	0	0	0.0499429	0	21.9923	15.7221	35.1494	2.46494	4.05244	1.76497
IU25_12689-mRNA-1	GCM	0.131263	0.047443	0.405422	0.679694	0.431231	0.480025	0	0.11237	0.0906943	0.549372	0	0	0.345016	0.418729	0.273882	0.556218	0.51241
IU25_13262-mRNA-1	AT_hook,AT_hook	0.158513	0.257815	0.93467	0.594732	0.111591	0.120006	0.197774	0.224741	0.328568	0.149829	0	1.82528	0.892804	0.758487	0.273882	0.715137	0.170803
IU25_13328-mRNA-1	AT_hook	6.35583	5.81063	6.50862	4.75786	8.94879	4.02021	3.87072	6.21782	14.2938	6.69235	4.7205	27.2658	16.2847	10.7339	6.36775	10.0914	3.98541
IU25_13508-mRNA-1	Homeobox	0.881488	1.43371	3.71263	2.97366	13.3419	3.54018	0	0	0	0	0	30.4509	24.8243	14.7627	1.09553	1.43027	1.70803
