## Supplemental Table 15 for "Multi-level analysis of reproduction in the Antarctic midge, *Belgica antarctica*, identifies female and male accessory gland products that are altered by larval stress and impact progeny viability"

### Sheet: Table 15
	Forward	Reverse
IU25_13109-mRNA-1	CGT CGC TAC CAG AAA TCA AC	GAC TGC AGA CGA TTG GAA AC
IU25_12986-mRNA-1	CTC AGC GCA TTC ATA GTC CT	TGG CTC TTG GTT TTC TTT TG
IU25_12944-mRNA-1	TTC CAG CCG TCT GAA ATA AC	CGA GTA CTT GCG AAC GAA AT
IU25_12621-mRNA-1	ATC TGA AAA CGC CTA TGC TG	AAG GTT CAA TTC GTC CAT GA
IU25_12146-mRNA-1	CTG ACA AAA GGA ATG GAT GG	TCG AAG CAA GGT TTT CTG AC
IU25_12056-mRNA-1	CGT CTC AGC AAG GAA GAC AT	GAG AGC GTT TTT GGA AGT GA
IU25_11795-mRNA-1	ATC AAA TCG CAC AAA AGA GC	ATC TTC GAC CCA CTT GTT GA
IU25_11264-mRNA-1	TCA CTG GTG TCA GCT CTC AA	CGT AAA CAT CTG GGA TCG TC
IU25_11197-mRNA-1	GAA GGT CCT CTT GCT GAT GA	ACA CGA CGA GTT GTT GGA AT
IU25_09646-mRNA-1	GGC CAA CAG AGA GAA GAT GA	AAG CGT ACA ACG AAA GAA CG
IU25_08167-mRNA-1	AAG GAT GCT GAA CAA CAA GC	CCC AAT TCA AAT TCA ACA GC
IU25_07418-mRNA-1	GCT TTG GAC GAG ACT CTT GA	TTT CTG GGA ACT GTC AGA GC
IU25_06524-mRNA-1	GTC TTT CTC CCA GTG CTT CA	TGA ATT TGG TTT TGT GTT GA
IU25_05805-mRNA-1	GGG ATG GCT ACT TTT GGA AT	CGC TTT CTT CTC GTC TTC TG
IU25_05505-mRNA-1	CAA GAT CAT CCC AAA CAA GG	CGA TTG TTC CCA AGT TGT TC
IU25_04442-mRNA-1	CGT CTT CAA GCC TTA CAG GA	GTC TCG CAG AGT GAT CGT TT
IU25_03947-mRNA-1	CAA AAA GCA ACT TTG GCA AT	ACA ACA AAG CGT TCG AGT TC
IU25_03809-mRNA-1	ACG TCT TAA GCG ACG TCA TC	CCA GAA GCG TTT GTT CAG TT
IU25_03496-mRNA-1	CTG CTC AGT GGT CAC TTC CT	ACG AGC TTT CCC TTC TTG TT
IU25_03073-mRNA-1	GAG GGA GGT TTC CTT GTC AT	AAC ACC GGT AGA TTC AAC GA
IU25_02866-mRNA-1	CCC AAA ATG GCT GAG ACT TA	CTT TTC GAT GCG ATG AAG AT
IU25_02246-mRNA-1	CTT CCA GAA GAC TGG GAC AA	CAA AAC GTC CTT TGA GCT GT
IU25_02077-mRNA-1	TGC ATT GAC AAC AAA TAC GG	TTC TGG CCT CTT CTC ACA TC
IU25_02075-mRNA-1	GCA CCA ACT TGA GGA ACA TC	AAT GTC GAG ACA ACC AGC AT
IU25_02074-mRNA-1	TTG ATT GTT TTC GCT GTG TG	GGT GAT GGT ACC TCT GCA AC
IU25_01750-mRNA-1	GCA CTT TCG ACC GAC TTA AA	GGT CAC GGT AGA CTT TGT GG
IU25_01091-mRNA-1	AAC ACT TCA CTT CGC TGG TC	TTT CTT GGG GAT GTA CCA GA
IU25_01051-mRNA-1	TGA AAG GGT TAT TGG ATC AC	AGT TTG CTC GAA AGT TGT GG
IU25_01011-mRNA-1	CAC AAT AAG TGG GGC TGA AC	TGA TCA CTC TGA AGC AAC CA
IU25_00635-mRNA-1	GAT CAC ACA ACA ACC GAC AA	CGG GTT CAT AAT TCA CGT TC
IU25_00374-mRNA-1	GGC TCG GAA AAT GTC AAC TA	GTG CAG CCA ACA AGA GTT TT
IU24_04010-mRNA-1	TGT TCG TGC GAC ATT CTC TA	ATA TTG TTT TGC AGC GGA AG
